# Arabidopsis CNL receptor SUT1 confers immunity in hydathodes against the vascular pathogen *Xanthomonas campestris* pv. *campestris*

**DOI:** 10.1101/2024.06.20.599835

**Authors:** Nanne W. Taks, Marieke van Hulten, Jeroen A. van Splunter-Berg, Sayantani Chatterjee, Floris D. Stevens, Misha Paauw, Sebastian Pfeilmeier, Harrold A. van den Burg

**Author notes:** **Author for correspondence:** H.A. van den Burg.

## Abstract

Bacterial plant pathogens exploit natural openings, such as pores or wounds, to enter the plant interior and cause disease. Plants guard these openings through defense mechanisms. However, bacteria from the genus *Xanthomonas* have specialized in that they enter their host via a special entry point, the hydathode—an organ at the leaf margin involved in xylem sap guttation. Hydathodes can mount an immune response against bacteria, including non-adapted and adapted pathogens like *X. campestris* pv. *campestris* (Xcc) that cause vascular disease. Previously, it was shown that the RKS1/ZAR1 immune complex confers vascular resistance against Xcc by recognizing XopAC activity, a type III effector (T3E). However, in absence of XopAC recognition, Arabidopsis Col-0 hydathodes still display resistance against Xcc. Here we mapped the causal gene using an inoculation method that promotes Xcc hydathode entry. Using a population of Recombinant Inbred Lines (RILs) of a cross between a susceptible (Oy-0) and resistant accession (Col-0), a major QTL for Xcc resistance was found on the right arm of Chromosome 5 in Col-0. Combining this result with a genome-wide association analysis yielded a single candidate gene encoding a coiled-coil nucleotide-binding leucine-rich repeat (CNL-type) immune receptor protein called SUPPRESSOR OF TOPP4 1 (SUT1). Expression of *SUT1* was confirmed in hydathodes. We reveal that RKS1/ZAR1 and SUT1 confer different levels of Xcc resistance in different tissue types. Both RKS1/ZAR1 and SUT1 are alone sufficient for Xcc resistance in Col-0 hydathodes. However, RKS1/ZAR1 resistance is also effective in tissue types that represent late infection stages, i.e. xylem and mesophyll. In contrast, SUT1 resistance is not effective in the xylem, while weakly additive to RKS1/ZAR1 in the mesophyll. We thus identify a novel *R* gene, *SUT1*, that confers Xcc resistance primarily early in the infection during hydathode colonization.

**Author summary:** Black rot disease, caused by the bacterial pathogen *Xanthomonas campestris* pv. *campestris* (Xcc), is an economically important disease of cabbage crops. Xcc is unique in that it enters the plant interior through specialized organs at the leaf margin. These structures called hydathodes contain water pores and are involved in root pressure regulation. Although we know that hydathodes can mount an immune response against these bacteria, specific immune receptors still need to be discovered. Here we use the model plant *Arabidopsis thaliana* to map an hydathode-effective resistance gene. By screening two different Arabidopsis populations, we could map a single gene, *SUT1,* that is involved in this resistance. SUT1 restricts the early hydathode colonization by Xcc thus suppressing disease progression. Interestingly, SUT1 resistance was not effective in the plant vascular system, which the bacteria subsequently colonize. Therefore, this study provides a new insight into the role of hydathodes in anti-bacterial resistance in plants and opens the door for research on tissue- and organ-specific resistance mechanisms.
