## Supplemental Table 1 for "Arabidopsis CNL receptor SUT1 confers immunity in hydathodes against the vascular pathogen *Xanthomonas campestris* pv. *campestris*"

### Sheet: Sheet1
Oligonucleotides (5'-3')	Source	FileMaker_ID	Primer_name
GGTCTCTGGCTatgccaaagaagaagaggaagg	This study	pFP 9619	BsaI-C-NLSmVenus-F
GGTCTCTCTGAtctagattacttgtacagctcgtc	This study	pFP 9620	BsaI-D-mVenus-R
ATTGCATGATCAAGAGATTCTCAG	This study	pFP 11006	RKS1_guide_I_fw
AAACCTGAGAATCTCTTGATCATG	This study	pFP 11007	RKS1_guide_I_rv
ATTGCATGGAGCTATGAATCAGCG	This study	pFP 11004	RKS1_guide_II_fw
AAACCGCTGATTCATAGCTCCATG	This study	pFP 11005	RKS1_guide_II_rv
ATTGCTGACGAGTTCGTTAACTCG	This study	pFP 10998	SUT1_guide_I_fw
AAACCGAGTTAACGAACTCGTCAG	This study	pFP 10999	SUT1_guide_I_rv
ATTGATATCAGGGAGATTTCGCTG	This study	pFP 10996	SUT1_guide_II_fw
AAACCAGCGAAATCTCCCTGATAT	This study	pFP 10997	SUT1_guide_II_rv
GGTAGAGATATTGAGAAGGATAAATCAGACAAC	This study	pFP 11670	RKS1_seq_fw
TGTAACGGTAAATCCATTCCTATTCGC	This study	pFP 11671	RKS1_seq_rv
TCAAACTCGCCCCCAACTC	This study	pFP 11673	SUT1_seq_fw
CAGAGAGCTCTTGAGCAGATTG	This study	pFP 11674	SUT1_seq_rv
Recombinant DNA	Source	FileMaker_ID	Stock_center_ID
pGr229-NLS-3×mVENUS	Zhou et al. (2020)	pFP 1884	-
pJET-BsaI-C-NLS-3×mVENUS-D-BsaI	This study	pFP 1973	-
pGGZ_SUT1_NLS-3×mVENUS_tUBQ10_BastaR	This study	pFP 2412	-
pGGZ_pSUT1_GUS_tUBQ10_BastaR	This study	pFP 2194	-
pDGE652_RKS1_SUT1	This study	bglFP 8700	-
Greengate cloning kit	Lampropoulos et al. (2013)	-	Addgene kit: #1000000036
zCas9i cloning kit	Stuttman et al. (2021)	-	Addgene kit: #1000000171
Arabidopsis lines	Source	FileMaker_ID	Stock_center_ID
Oy-0 × Col-0 RIL population	Simon et al. (2008)	ss 1374	VASC: 27RV RIL
HapMap population	Borevitz lab	ss 1303	NASC: N76309
Col-0	NASC	NA	NA
Oy-0	NASC	ss 1750	NASC: N76203
Col-0 bak1-5;bkk1-1	Schwessinger et al. (2011)	ss 1151	SALK_057955
Col-0 sut1-8	NASC	ss 1373	NASC: N861391
Col-0 sut1-9	NASC	ss 1893	NASC: N569089
Col-0 topp4	NASC	ss 2048	NASC: N682645
Col-0 rks1-1	Received from D. Roby	ss 1318	NASC: N630926
Col-0 rks1/sut1 #1	This study	ss 3411 (#3)	-
Col-0 rks1/sut1 #2	This study	ss 3411 (#6)	-
Col-0 + pPUP1::RCl2A-tdTomato	Paauw et al. (2023)	ss 1944	-
Col-0 + pSUT1::GUS	This study	ss 3027	-
Col-0 + pSUT1::NLS-3×mVENUS	This study	ss 3210	-
Bacterial strains	Source	FileMaker_ID
Xcc8004 ΔxopAC Tn5:lux	Paauw et al. (2023)	bglFP 4085
Xcc8004 ΔxopAC Tn7:lux eYFP	Paauw et al. (2023)	bglFP 6920
Xcc8004	Received from L. Noël (INRAE)	bglFP 3882
Xcc8004 Tn5:lux	Paauw et al. (2023)	bglFP 3933
Xcc8004 Tn7:lux mTq2	This study	bglFP 9058
E. coli DH5a + pRS-Tn7-pNPTII::lux-pA1::mTq2	This study	bglFP 8453
E. coli DH5a lambda pir + pUXBF13 miniTn7	Received from R. Soldan (Cambridge University)	bglFP 6351
E. coli HB101 + pRK2073	Received from L.Noël (INRAE)	bglFP 6845
